# LIN-67 functionally interacts with heterochronic miRNAs and regulates developmental timing in *Caenorhabditis elegans*

**DOI:** 10.1101/2024.12.31.630947

**Authors:** Jeffrey C. Medley, Roberto Perales, Belén Gaete Humada, Katja Doerfel, Ariana Levine, Ganesh Panzade, Christopher M. Hammell, Anna Zinovyeva

**Affiliations:** Division of Biology, Kansas State University, Manhattan, KS 66502; Cold Spring Harbor Laboratory, One Bungtown road, Cold Spring Harbor, NY 11724; Stony Brook University, Stony Brook, NY 11790; Laboratory of Human Retrovirology and Immunoinformatics, Frederick National Laboratory for Cancer Research, Frederick, MD 21702

**Keywords:** *C. elegans*, heterochronic, microRNA, KH domain, development

## Abstract

Temporal regulation of gene expression is required for developmental transitions, including differentiation, proliferation, and morphogenesis. In the nematode *Caenorhabditis elegans*, heterochronic microRNAs (miRNAs) regulate the temporal expression of genes that promote animal development. The heterochronic miRNAs lin-4 and let-7 are required during different stages of larval development and are associated with the miRNA-specific Argonaute ALG-1. In this study, we have identified *lin-67* as a heterochronic gene that negatively regulates *lin-4*, *let-7,* and *alg-1*. Loss of *lin-67* function restores proper developmental timing and stage-specific gene expression to hypomorphic *lin-4* and *let-7* mutants. We found that loss of *lin-67* resulted in a reduced number of seam cells, defects in alae formation, precocious expression of an adult-specific gene reporter, and sterility. LIN-67 contains a K homology (KH) RNA-binding domain and is a homolog of the Sam68-like splicing factor KHDRBS2. We show that LIN-67 localizes to the nucleus throughout animal development and is enriched in nuclear foci. Mutating the KH domain of LIN-67 abolished the nuclear localization of LIN-67, suggesting that the localization of LIN-67 is likely dependent on RNA-binding activity. We show that LIN-67 negatively regulates *lin-4* miRNA levels and restores normal levels of *let-7* to *alg-1* mutants, which can, at least in part, explain how *lin-67* suppresses *alg-1*. Our data indicate that *lin-67* is a novel heterochronic gene that regulates developmental timing and miRNA-dependent gene regulation in *C. elegans*.
