## Supplementary material for "LIN-67 functionally interacts with heterochronic miRNAs and regulates developmental timing in *Caenorhabditis elegans*": Table S3

### Sheet: Table S3
Table S3: Normalized Small RNA Sequencing Data (RPM)
miRNA	UY325-1	UY325-2	UY325-3	VT2079-1	VT2079-2	VT2079-3	UY405-1	UY405-2	UY405-3	UY414-1	UY414-2	UY414-3
	lin-31(n1053); Pcol-19::GFP			lin-31(n1053); Pcol-19::GFP; alg-1(ma192)			lin-67(tm6625); lin-31(n1053); Pcol-19::GFP			lin-67(tm6625); lin-31(n1053); Pcol-19::GFP; alg-1(ma192)
let-7-3p	77.85	239.37	47.78	1228.65	477.7	147.98	26.52	7.07	19.6	315.79	304.41	394.55
let-7-5p	41229.7	19219.8	23384.7	13177.2	10421.4	10358.8	20929.5	31730.3	28734.1	17542	16597.7	17203.2
lin-4-3p	6.07	3.21	1.2	21.58	22.53	11.03	3.17	0	0	13.14	15.16	15.88
lin-4-5p	3264.39	6361.96	6492.99	3992.35	5823.2	6097.4	11511.1	8371.64	16777.8	8247.68	5701.91	6628.17
lsy-6-3p	0.89	10.81	6.83	11.26	11.5	6.65	1.9	0	3.56	8.99	6.29	6.26
lsy-6-5p	0	0	0	1.77	0.16	0	0	0	0	0	0	0
miR-1-3p	133217	110207	140807	150933	176590	90569.7	103170	124980	137026	111185	107936	110137
miR-1-5p	43.3	73.33	28.19	261.89	134.24	109.85	7.97	17.16	42.45	111.95	132.13	153.75
miR-1018	0	5.55	0	7.82	3.15	11.03	2.53	0	2.09	2.65	1.72	3.18
miR-1019-3p	0	0	0	0.1	0	0	0	0	0	0	0	0
miR-1019-5p	0	0	0	0	0	0.32	0	0.1	0	0.12	0	0
miR-1020-3p	177.94	90.18	124.2	144.81	122.42	123.64	55.04	47.24	102.56	37.82	38.8	37.93
miR-1020-5p	0	0.88	1.96	5.63	0.47	0	0	0	0	1.04	1.14	0.79
miR-1021	0	0	0	0	0	0	0	0	0	0	0	0
miR-1022-3p	0	0	0	0	0	0	0	0	0.31	0	0.38	0
miR-1022-5p	25.89	97.77	119.52	116.66	87.44	30.02	118.49	47.94	78.7	50.61	53.29	85.03
miR-12134	0	0	0	0	0	0	0	0	0	0	0	0
miR-124-3p	47.14	72.75	30.59	38.37	36.71	35.86	32.23	18.47	30.91	18.33	16.97	24.43
miR-124-5p	32.86	102.54	6.13	62.87	49.94	28.72	5.43	0	12.78	57.65	48.72	68.01
miR-1817	90.98	89.59	256.18	68.6	48.37	48.52	208.2	204.9	148.35	52	56.34	44.9
miR-1818	0	0	0	0	0	0	0	0	0	0	0	0
miR-1819-3p	254.27	163.02	135.14	21.79	20.01	189.03	187.93	73.99	76.54	29.86	30.13	35.28
miR-1819-5p	0	0	0	0	0	0	0	0	0.23	0	0.29	0
miR-1820-3p	0	0	1.45	4.27	1.73	0	2.53	0	3.95	1.61	1.05	0.62
miR-1820-5p	80.44	149.19	91.52	210.18	193.16	647.42	106.82	41.69	18.98	19.48	41.76	53.28
miR-1821-3p	0	5.94	23.07	20.33	11.19	0	16.66	20.79	15.73	8.19	6.01	8.91
miR-1821-5p	0	0	0	0	0.32	0	0	0	0	0.58	0.48	0
miR-1822-3p	0	1.75	2.65	4.07	4.41	1.62	7.15	0	6.58	3.46	1.33	2.03
miR-1822-5p	0	5.55	0.95	16.79	11.66	7.3	2.53	0	0.7	4.73	2	4.5
miR-1823-3p	0	0	0	0.21	0.47	0	2.08	0	0	0	0.38	0
miR-1823-5p	0	0	0	0	0	0	0	0	0	0	0	0
miR-1824-3p	0	0	0	0	0.95	0	0	0	0	0.58	0.29	0.09
miR-1824-5p	18.84	17.92	22.06	21.06	24.42	5.03	22	21.5	28.89	12.57	7.82	14.91
miR-1828	0	0.1	0	0	0	0	0	0	0	0.23	0	0
miR-1829a-3p	28.3	44.89	174.01	50.46	40.81	68.8	163.94	139.59	182.66	52.46	53.2	42.25
miR-1829a-5p	55.62	29.41	101.38	59.32	74.37	39.43	123.38	113.85	89.71	28.94	31.84	38.46
miR-1829b-3p	0.09	37.78	51.2	53.59	50.42	36.18	91.52	192.08	190.02	133.74	98.96	105.14
miR-1829b-5p	0	0	0	3.65	1.58	0	0.54	0	0	0.12	0.1	1.5
miR-1829c-3p	7.05	38.95	57.27	58.38	60.82	45.92	97.04	192.08	199.32	144.81	108.21	112.2
miR-1829c-5p	61.34	181.13	175.78	374.28	202.77	166.32	134.97	93.47	48.03	65.37	83.9	108.5
miR-1830-3p	67.94	33.89	14.73	61.61	40.18	111.96	8.24	5.45	5.96	10.49	6.67	7.41
miR-1830-5p	0	12.37	3.67	17.31	8.82	2.27	5.34	0	3.8	8.88	8.48	7.85
miR-1832a-3p	0	1.36	0.95	0.31	0.79	15.74	2.08	0	3.87	0.35	1.81	0.97
miR-1832a-5p	0	0.1	0	1.46	2.84	2.76	0.09	0	3.87	2.65	0.48	1.15
miR-1832b-3p	0	0	0	0.83	0.63	0.16	0	0	0	2.19	0.19	1.41
miR-1832b-5p	0	0	0	0.1	0.79	0	0	0	0.23	0.35	0.76	0.26
miR-1833	0	0	2.91	0	0	0	0	0	0	0	0.19	0.09
miR-2-3p	84.82	283.48	243.16	373.34	325.03	233.01	117.59	96.39	121.39	174.56	163.98	243.28
miR-2-5p	20.53	73.04	3.35	146.58	106.98	357.78	0	0	3.87	35.63	31.65	26.29
miR-2207-3p	0	0	0	0	0	0	0	0	0	0	0	0
miR-2207-5p	0	0	0	0	0	0	0	0	0	0	0	0.53
miR-2208a-3p	0	0	0	0	0	0	0	0	0	0	0.38	0
miR-2208a-5p	0	0	0	0.42	0.32	0	0	0.1	1.08	1.73	6.29	4.41
miR-2208b-3p	8.57	5.55	1.77	1.56	1.1	0	1.9	0	2.71	3.8	10.3	2.12
miR-2208b-5p	10.71	11.98	0	2.92	1.73	0.81	8.87	20.79	3.8	5.53	11.63	7.41
miR-2209a-3p	0	0.88	6.76	0.83	1.26	16.71	5.34	22.21	11.16	8.19	26.41	9.88
miR-2209a-5p	0	0	0.06	0.73	0.79	0	0	0	0	0	0.86	0.62
miR-2209b-3p	0	0	0	0	0	0	0	0	0.62	0	0.38	0
miR-2209b-5p	0	0	0	0	0.47	0	0	0	0	0.46	0.19	0
miR-2209c-3p	0	0	0	0	0	0	0	0	1.08	0.12	0.95	0.44
miR-2209c-5p	0	0	0	0	0	0	0	0	0	0	0	0
miR-2210-3p	4.91	8.96	13.02	11.57	3.94	7.95	8.69	0	3.49	2.19	2.1	2.29
miR-2210-5p	0	0	0	0	0.16	0	2.35	0	0.23	0.12	0.19	0
miR-2211-3p	0	0	0	0.21	0	0	0	0	0.46	0	0	0
miR-2211-5p	0	0	0	0	0	0	0	0	0	0	0	0
miR-2212-3p	0	0	0	0	0.16	0	0	0	0	0	0.1	0
miR-2212-5p	0	4.97	1.07	0.83	0.32	10.55	3.08	0	1.16	0.58	0	1.23
miR-2213-3p	0	0	0	0	0	0	0	0	0	0	0.1	0
miR-2213-5p	0	0	0	0	0.16	0	0	0	0	0	0	0
miR-2215-3p	0	0	0	0.42	0.47	0	0	0	0.46	0	0.29	0
miR-2215-5p	0	0	0	0	0	0	0	0	0	0	0	0
miR-2216-3p	0	0	0	0	0	0	0	0	0	0	0	0
miR-2216-5p	0	3.12	0	1.04	2.36	3.57	0	15.75	0.46	1.15	2.19	1.94
miR-2217a-3p	0	0.97	0.82	0	0	5.03	4.98	0	7.28	0.92	0.1	0.62
miR-2217a-5p	0.62	0	1.26	1.77	1.1	0	0	0	0	0.12	0.57	1.06
miR-2217b-1-5p	0	0	0	0	0	0	0	0	0	0.12	0	0.09
miR-2217b-3p	0	3.41	3.29	0	0.47	0	8.69	0	3.33	0	1.14	0.88
miR-2217b-3p	0	3.41	3.29	0	0.47	0	8.69	0	3.33	0	1.14	0.88
miR-2217b-3p	0	3.41	3.29	0	0.47	0	8.69	0	3.33	0	1.14	0.88
miR-2217b-3p	0	3.41	3.29	0	0.47	0	8.69	0	3.33	0	1.14	0.88
miR-2217b-5p	0	0	0	0	0	0	0	0	0	0	0.1	0
miR-2217b-5p	0	0	0	0	0	0	0	0	0	0	0.1	0
miR-2217b-5p	0	0	0	0	0	0	0	0	0	0	0.1	0
miR-2218a-3p	0	0	2.02	0	0.32	0	0	25.94	0	0.12	0	0.35
miR-2218a-5p	0	0	0	0	0	0	0	0	0	0	0	0
miR-2218b-3p	0	0.1	0	0.31	0.16	0	0	0	0	0.12	1.14	0.79
miR-2218b-5p	0	0	0	0	0	0	0	0	0	0.12	0.1	0.53
miR-2219-3p	0	0	0	1.56	0.63	14.93	0.36	0	0.31	1.15	1.24	0.44
miR-2219-5p	24.64	0	0	0	0	0	2.08	0	0.31	0.92	0.86	0.88
miR-2220-3p	0	4.97	0	5.84	3.15	1.95	5.34	0	1.86	1.15	1.62	1.85
miR-2220-5p	0	0	0	0	0	0	0	0	0	0	0	0
miR-2221	0	0	0	0.94	1.26	0	0.72	0	0.54	0	0.57	0
miR-228-3p	30.27	75.28	1.64	92.16	82.24	67.34	5.88	0	14.72	72.87	45.76	77.27
miR-228-5p	107005	101066	68904.5	38720.3	32224.1	88107.4	67181	65318	43141.1	30863.5	32670.8	37682.4
miR-229-3p	972.09	1757.96	647.87	4587.86	3184.33	2470.41	541.69	343.78	669.3	1120.1	972.8	1451.72
miR-229-5p	236.68	753.36	662.72	1174.85	789.19	680.68	622.71	297.86	261.68	355.69	354.27	478.61
miR-230-3p	439.44	672.24	529.67	880.12	763.66	528.8	357.75	822.72	525.99	491.85	364.37	747.91
miR-230-5p	423.1	359.15	241.64	373.44	465.26	230.73	120.03	148.07	291.19	278.32	237.1	306.52
miR-231-3p	0	36.03	33.69	74.96	52.94	146.03	22.63	65.2	2.4	6.8	6.58	11.03
miR-231-5p	0	31.16	4.42	40.97	44.43	97.03	10.5	0	9.06	25.48	18.21	21.61
miR-232-3p	39.11	32.92	41.21	51.29	32.46	21.26	34.13	28.77	25.72	28.25	23.17	27.52
miR-232-5p	154.72	289.62	52.34	576.53	533.32	352.43	74.32	53.39	41.06	708.49	668.59	681.14
miR-233-3p	501.67	649.45	689.46	508.24	369.46	780.63	572.2	466.72	765.44	452.07	516.34	446.59
miR-233-5p	0	29.31	2.28	39.83	34.98	32.13	3.35	0	11	45.77	43.28	42.25
miR-234-3p	1048.07	1294.61	1636.99	1901.93	1183.7	1316.09	1318.02	1055.48	1422.03	1193.43	1061.46	1206.76
miR-234-5p	0	1.07	0	6.26	6.3	10.22	2.08	0	1.24	5.19	4.29	3.7
miR-235-3p	2065.25	2791.2	2668.15	2830.84	2194.73	2215.5	2304.99	4805.71	6400.98	1861.79	1440.04	2004.86
miR-235-5p	63.03	190.68	45.89	337.68	279.97	349.35	9.23	1.92	6.58	142.97	121.84	123.84
miR-236-3p	130.35	84.04	186.46	94.35	110.6	86.65	116.59	62.07	121.08	52.23	31.46	41.46
miR-236-5p	170.44	189.51	69.91	450.8	445.09	291.74	68.71	104.47	43.07	387.28	297.83	395.35
miR-237-3p	468.19	1432.51	279.12	1893.28	1564.67	8979.95	9.78	0	24.94	1050.92	864.31	886.84
miR-237-5p	9029.82	3751.21	4045.93	2789.66	2303.76	6650.71	3464.68	2702.53	2657.77	1762.87	1708.6	1834.98
miR-238-3p	9636.49	20976.8	39418.7	21039.9	21532	15684.4	44931.3	45688.7	42044.3	35225.8	32866.2	33782.4
miR-238-5p	0	0.68	0.57	12.3	9.77	16.71	0	0	0	2.65	1.91	2.82
miR-239a-3p	313.2	984.94	158.52	1306.63	1534.1	711.83	97.22	113.96	140.29	2340.96	1985.74	1940.91
miR-239a-5p	25.18	21.81	13.84	13.34	11.34	0.97	16.38	0	5.73	8.65	7.34	10.94
miR-239b-3p	0	0	0	0	0	7.63	0	0	0	0.12	0	0
miR-239b-5p	0	2.63	7.96	5.32	2.21	1.62	4.44	0	3.1	9.34	7.05	6
miR-240-3p	532.38	544.76	465.83	393.56	291.48	456.92	429.62	988.56	748.7	259.3	221.46	297.52
miR-240-5p	871.47	719.08	324.57	1916.94	1868.91	4712.19	257	103.05	54.23	501.88	510.33	541.86
miR-241-3p	309.45	1098.09	324.57	2152.77	1364.42	986.86	600.89	468.84	569.76	1778.67	1388.94	1899.19
miR-241-5p	33999	15531.4	8038.21	3059.37	3164	8457.8	10699.3	17879.8	19765	5372.66	5168.12	5349.07
miR-242	61.87	29.41	25.54	34.51	44.75	134.84	27.07	13.22	19.75	21.79	16.97	22.14
miR-243-3p	720.23	703.89	253.97	422.65	452.02	879.61	347.34	1005.92	742.74	473.98	454.94	689.52
miR-243-5p	57.5	46.26	54.67	149.81	130.3	73.5	64.72	50.06	53.22	81.74	60.92	66.6
miR-244-3p	0	10.42	3.86	28.04	17.49	10.38	0	0	0	3.23	2.57	3
miR-244-5p	1.61	14.8	26.48	20.85	21.43	0.65	9.6	16.65	3.56	2.88	3.24	3.18
miR-245-3p	23.12	63.59	60.68	113.01	94.53	81.29	27.43	25.33	56.63	39.2	32.13	56.36
miR-245-5p	0	0	0	2.92	2.68	0	0	0	0.39	0.23	1.05	0.09
miR-246-3p	1620.46	1348.86	2141.51	1491.27	1847.16	1266.76	2545.06	1578.42	1284.69	1912.76	3146.64	1905.46
miR-246-5p	27.23	49.47	32.3	107.7	114.86	67.34	17.47	13.02	18.13	119.22	127.75	103.47
miR-247-3p	0	15.97	19.03	9.7	8.04	9.09	36.21	30.89	46.94	8.53	6.77	9.26
miR-247-5p	0	0	0	0	0	0	0	0	1.08	0	0	0
miR-248	847.46	653.44	1035.83	389.81	390.26	599.87	1681.19	1219.49	682.24	401.11	440.73	458.06
miR-249-3p	44.73	26.68	29.9	18.97	25.52	89.08	77.76	57.03	37.96	42.2	44.52	36.96
miR-249-5p	0	0	0	0	0	0	0	0	0	0	0	0
miR-250-3p	286.5	217.55	166.68	587.79	386.32	716.7	35.49	24.83	50.35	97.66	101.53	77.71
miR-250-5p	336.41	232.36	247.33	320.48	299.83	442.64	69.88	175.53	261.99	192.77	180.76	166.36
miR-251	0	0.68	0	0	1.89	0	1	0	1.24	1.15	0.76	2.91
miR-252-3p	0	0	0	1.25	2.21	7.14	0	0	0	3.57	2	5.82
miR-252-5p	196.95	929.04	1031.28	1900.36	1965.17	843.59	672.41	1067.79	1036.95	1572.17	1282.35	1824.83
miR-253-3p	1973.65	1878.91	688.2	963.11	922.01	1366.55	645.97	1085.86	874.04	2072.44	2540.59	2684.59
miR-253-5p	0	31.75	8.91	24.5	14.81	20.44	1.81	0	2.56	79.9	111.54	118.2
miR-254-3p	0	0	2.02	0.31	0.16	0	0.09	0	1.63	0	0.1	0
miR-254-5p	0	0	0	2.81	2.52	0	0	0	0	0.69	0.48	0.71
miR-255-3p	89.28	48.59	150.5	67.04	85.71	132.24	191.18	106.79	152.99	66.06	36.51	57.6
miR-255-5p	0	27.95	8.28	42.64	35.61	37.97	0	0	2.32	26.29	20.5	25.93
miR-256	0.09	0	0	0.21	0	0	0	0.1	0	0	0.1	0.09
miR-259-3p	0	14.9	4.17	57.44	42.38	78.7	4.89	0	2.17	7.61	11.25	12.79
miR-259-5p	0	27.66	33.69	62.55	29.94	5.52	32.23	69.95	15.18	14.76	22.21	17.47
miR-261	0	0	0	0	0	0	0	0	0	0	0	0
miR-264	0	0	0	0	0	0	0	0	0	0	0.1	0
miR-265	0	0.1	0	0	0	0	1.72	0	0.46	0.69	0.19	0.97
miR-266	0.18	0.1	0	0.1	0.32	0.16	0.09	17.26	0.08	0	0.1	0.09
miR-267	0	0	0	0	0	0	0.09	0	0	0	0	0
miR-268	0	0.1	0	0	0	4.71	0	0	0	0.12	0	0
miR-269	0	0	0	0	0	0	0	0	0	0	0.29	0
miR-270	0	0	0	0	0	0	0	0	0	0	0	0
miR-271	0	0	0	0	0	0	0	0	0	0.12	0.19	0
miR-272	0	0	0	0	0	0	0	0	0	0	0	0
miR-273	0	0	0	0	0	0	0.09	0	0	0	0	0
miR-2953-3p	18.3	7.21	10.68	9.07	8.67	8.92	16.11	14.43	5.35	4.61	4.67	3.88
miR-2953-5p	0	3.21	9.04	0	0.63	0	3.44	0	1.78	0.23	0.19	1.06
miR-34-3p	0	3.21	0	16.68	4.1	0	0	0	0.54	3.57	5.34	6
miR-34-5p	21.16	36.81	17.7	23.67	26.15	38.94	58.3	39.97	23.63	39.78	31.37	37.66
miR-35-3p	1037.36	1669.73	1699.57	4053.24	2785.4	2470.89	859.88	1166.3	749.79	1066.83	1947.13	1010.24
miR-35-5p	0	0	0.25	0.94	2.36	0	0	0	0	0	0.57	0.09
miR-354-3p	7.32	3.99	1.2	2.71	4.1	7.63	3.71	0	4.96	3.57	3.81	6.26
miR-354-5p	0	0	2.34	0	1.73	2.43	2.81	0	0	2.31	1.33	2.38
miR-355-3p	0	0	0	0	0	0	0	0	0	0	0	0
miR-355-5p	96.07	47.23	107.7	86.22	59.24	38.13	147.82	55.92	131.54	36.32	42.42	35.64
miR-356a	0	0	0	0	0	0	0	0	0	0.23	0	0
miR-356b-3p	28.3	59.99	68.77	54.94	46.32	12.82	81.02	113.55	170.04	56.73	53.1	65.27
miR-356b-5p	0	8.67	0	17.93	14.34	20.28	2.53	0	1.24	17.06	14.59	24.35
miR-357-3p	5.8	45.96	34.95	33.36	30.25	63.28	30.42	24.53	14.56	13.84	8.01	12.88
miR-357-5p	26.7	11.49	25.47	14.39	21.9	2.27	3.62	0	8.52	5.3	9.82	7.76
miR-358-3p	22.5	24.25	38.94	18.56	15.44	13.31	12.58	0	15.65	10.95	10.39	7.76
miR-358-5p	0.09	5.94	4.74	3.13	3.15	3.41	3.71	0	21.85	2.88	2.38	2.21
miR-359	215.79	162.24	192.72	21.27	27.26	85.19	187.38	106.99	57.09	35.05	47.29	32.11
miR-36-3p	0.71	31.55	83.31	143.35	136.91	59.55	47.89	38.56	52.37	64.33	104.01	48.69
miR-36-5p	0	0	3.03	4.27	2.21	0	0	0	1.01	2.31	2	1.06
miR-360-3p	0	16.17	2.28	16.26	11.03	11.84	0	0	1.08	12.11	9.72	15
miR-360-5p	0	0	1.26	5.11	2.36	0	0	0	2.32	0.81	0.19	0.62
miR-37-3p	112.49	572.91	750.46	3105.56	887.19	648.39	622.71	860.17	254.01	365.83	628.83	334.39
miR-37-5p	14.37	24.25	6	23.56	23.16	40.89	0	18.98	1.94	10.15	9.82	11.56
miR-38-3p	0	10.81	4.23	34.09	28.04	68.15	4.16	0	1.7	6.92	7.82	5.82
miR-38-5p	0	0	0	1.77	0.63	0	0	0	0	0.23	0.1	0.26
miR-39-3p	508.81	576.12	630.74	1627.74	1639.19	899.41	433.79	486.81	369.12	766.37	1317.72	610.39
miR-39-5p	17.23	38.17	2.02	49.63	59.24	12.17	2.08	0	3.41	45.66	44.52	41.19
miR-392-3p	0	0	0	0	0	0	0	0	1.39	0	0	0
miR-392-5p	0	0.1	0	1.67	2.36	0	0	4.14	0	1.27	0.48	1.32
miR-40-3p	248.56	427.61	654.89	1057.98	899	435.83	313.12	422.41	415.29	479.51	861.26	345.33
miR-40-5p	0	0.78	0	0.83	0.32	0	0	0	0	1.04	0.1	0.44
miR-41-3p	11.34	3.99	5.44	11.78	14.02	1.14	2.53	0	2.94	7.84	6.67	4.06
miR-41-5p	94.19	149.97	73.32	383.35	352.45	183.52	7.42	7.97	20.84	140.2	133.28	123.93
miR-42-3p	1480.73	2422.22	2666.76	9245.15	5074.98	2073.84	883.23	1085.25	1988.77	1916.68	1623.46	1837.98
miR-42-5p	24.02	177.14	26.1	116.87	102.25	321.76	2.63	7.57	11.93	13.84	17.73	24.61
miR-43-3p	0	6.52	0	10.01	4.41	0	0.91	0	0	1.38	0.1	0.79
miR-43-5p	41.07	38.95	10.56	125.63	126.67	53.71	2.26	0	1.7	45.66	31.46	40.22
miR-44-3p	3563.84	10993.6	8245.21	22662	17384.5	9393.55	7594.16	5194.51	11633.7	12562.1	10294.3	9941.76
miR-44-5p	620.95	1643.25	252.95	2825.73	3124.46	5298.43	68.25	109.21	134.4	1874.25	1882.68	1905.63
miR-45-3p	3563.84	10998.3	8264.05	22677.5	17392.1	9398.42	7620.78	5228.83	11640.8	12567.5	10300.6	9950.23
miR-45-5p	333.11	1576.73	233.93	2742.02	3186.53	2168.6	92.88	103.56	172.05	1819.13	1493.43	1527.66
miR-46-3p	6995.1	11601.2	9494.37	9311.14	10009.9	11036.8	10721.2	8553.82	10794	12429.5	10427.9	9989.92
miR-46-5p	304.98	1316.62	537.76	2119.3	2123.2	1345.46	465.83	403.74	499.34	766.83	530.64	610.13
miR-47-3p	7271.51	11040.4	11878.3	8619.3	8597.89	11105.2	9201.49	8903.16	12365.6	8900.71	7488.49	6565.27
miR-47-5p	342.13	940.14	584.73	1831.97	1308.01	894.7	395.86	233.97	437.53	653.27	564.29	530.3
miR-48-3p	75	237.42	31.54	461.02	292.74	321.6	26.34	47.34	198.54	702.04	543.98	794.84
miR-48-5p	234258	213858	143743	115721	151202	173465	216337	208929	195533	288134	327194	265277
miR-4805-3p	0	0	3.92	1.88	1.58	0	11.5	0	1.39	0.12	0.19	0.35
miR-4805-5p	0	0	0	0.83	0	0	0	0	0	0.12	0.29	0
miR-4806-3p	0	1.07	4.93	0.94	3.78	0	4.89	0	4.57	4.38	4.48	4.15
miR-4806-5p	0	9.54	1.2	0.52	1.89	0	4.53	0	1.47	2.08	1.53	1.5
miR-4807	0	1.95	10.18	3.23	1.26	7.95	6.61	7.67	1.16	2.08	2.57	2.38
miR-4808-3p	0	3.41	4.87	1.88	2.52	0	0	0	7.44	5.88	4.19	3.18
miR-4808-5p	0	0	0	0	0	0	0	0	0	0	0	0
miR-4809-3p	0	0	1.52	0.52	1.89	0	0.27	1.72	3.49	0.92	1.05	1.68
miR-4809-5p	0	0	0	0	0	0	0	0	0	0	0	0
miR-4810a	0	0	0	0	0	0	0	0	0	0	0	0
miR-4810b-3p	0	0	0	0.1	0	0	4.71	0	0	0	0	0.09
miR-4810b-5p	0	0	0	0	0	0	0	0	0	0.23	1.05	0.53
miR-4811-3p	0	0	0	0	0	6.81	0	0	0	0.23	0.38	0
miR-4811-5p	0	0	0	0	0	0	0	0	0	0	0	0
miR-4812-3p	0	1.75	8.09	2.09	0.79	0	4.53	0.1	3.56	2.54	3.34	0.79
miR-4812-5p	0	0	0	5.53	4.73	8.11	2.44	0	1.32	3.11	4.67	5.38
miR-4813-3p	0	5.55	6.13	23.14	11.82	21.58	8.15	0	4.11	6.11	3.53	4.32
miR-4813-5p	0	2.92	0	25.33	11.5	18.82	3.53	0	0	0.23	1.62	1.41
miR-4814-3p	12.95	6.82	11.69	6.78	5.83	31.97	18.74	47.04	31.45	19.95	25.07	22.05
miR-4814-5p	0	0	0.44	0.52	0.95	0	2.26	6.36	1.32	0.92	2.29	0.71
miR-4815	0	0	0	0	0.16	0	0	0	0	0	0.1	0
miR-4816-3p	0	13.34	26.67	54.63	25.84	26.45	13.67	14.33	24.01	9.57	13.06	12.97
miR-4816-5p	43.66	102.84	106.57	256.16	258.23	99.14	35.49	20.79	31.37	65.6	57.58	55.04
miR-49-3p	48.3	62.91	83.81	142.31	95.95	84.05	82.47	27.66	51.05	47.5	45.57	60.33
miR-49-5p	15.45	17.33	11.5	40.87	18.91	96.71	1.36	0	2.71	7.84	8.58	11.2
miR-4920	62.59	21.81	14.03	5.11	6.77	37.97	6.79	10.4	10.3	4.84	3.24	3.35
miR-4921	0	0	0	0	0	0	0	0	0	0	0	0
miR-4922	0	0.39	0.82	0	0	0	1.36	0	2.79	0	0.38	0
miR-4922	0	0.39	0.82	0	0	0	1.36	0	2.79	0	0.38	0
miR-4923a	0	0	0	0	0.16	0	0	0	0	0.46	0	0
miR-4923b	0	0	0	0	0.63	0	0	0	0	0	0.29	0.88
miR-4924	0	0	0	0	0	0	0	0	0	0	0	0
miR-4925	0	0	0	0	0	0	0	0	0	0	0	0
miR-4926	9.64	9.74	7.08	20.23	25.52	52.41	16.66	0	3.56	13.03	11.73	10.41
miR-4927	0	0	0	0.31	1.73	0	0.09	0	0	0.35	0.48	0
miR-4929	0	0	0	0	0	0	0.91	0	2.48	0.35	0	0.97
miR-4930	0	0	0	0	0	0	0	0	0	0	0	0
miR-4931	0	0	0	0	0	0	0	0	0	0	0	0
miR-4932	0	2.92	0	2.19	0.47	0	0	0	0	0.69	0	0.62
miR-4933	0	0	0	0.63	0	0	0	0	0	0	0	0
miR-4934	0	0	0	0	0	0	0	0	0	0	0	0
miR-4935	0	0	0	0	0	0	0	0	0.15	0	0.29	0.18
miR-4936	0	7.99	6.19	15.01	10.4	8.11	2.08	4.24	8.06	4.38	7.91	6.17
miR-4937	0	0	0.7	1.67	0.95	2.6	2.72	0	1.39	1.73	1.53	2.03
miR-4938	0	0	0	0	0	0	0	0	0	0	0	0
miR-50-3p	0	1.75	0	9.49	2.68	3.73	0	0	0.77	1.04	0.38	2.21
miR-50-5p	359.8	489.16	828.83	758.87	454.23	329.55	712.78	530.92	526.22	245.7	183.52	240.63
miR-51-3p	136.78	179.48	45.51	486.77	296.36	567.91	9.6	0	15.42	210.53	194.67	208.96
miR-51-5p	10699.3	23838.7	23953.6	28858.6	24374.9	20588.2	26494.5	59766	71469.7	57619.1	47298.8	66146.5
miR-52-3p	968.43	1939.19	279.06	8698.23	4785.86	3042.05	69.07	58.14	85.68	2975.32	2534.68	2568.69
miR-52-5p	430.69	943.26	1338.53	2108.88	1220.1	671.43	1037.58	1011.67	1022.24	872.9	905.59	1390.15
miR-53-3p	0	7.4	4.49	12.72	11.5	2.92	0	0	0.77	2.77	4.1	3.7
miR-53-5p	0.09	33.4	49.74	100.92	60.97	43	45.71	60.86	48.03	45.43	44.9	71.8
miR-54-3p	324.98	503.08	1457.42	584.98	530.64	498.62	1817.52	1447.61	1471.38	921.1	776.79	971.07
miR-54-5p	2480.68	6292.52	1041.52	3892.37	3826.83	10467.1	186.12	336.52	584.09	2965.29	3296.98	3053.3
miR-55-3p	12157.4	27671.3	55243.7	44528.6	37748.2	26127.9	73266.4	63065	47127.6	56337.4	53470.1	55210.2
miR-55-5p	104.19	478.64	94.81	1325.19	771.07	579.75	32.5	31.59	39.82	434.9	312.6	319.75
miR-5545-3p	0.09	0.29	1.01	0.94	1.26	0	1.36	0	1.16	0.58	0.76	0.88
miR-5545-5p	0	0	0	1.56	2.36	1.3	2.08	0	2.87	4.15	2.19	2.91
miR-5546-3p	0	2.82	0	4.9	3.15	2.43	0	0	0	2.77	1.05	0.79
miR-5546-5p	0	0	0	0	0	0	0	0	0	0.12	0	0.09
miR-5547-3p	0	0	0.82	1.46	0.63	0	1.36	0	1.16	1.04	0.76	0
miR-5547-5p	0	0	0	2.71	1.26	0	0	0	1.01	0.35	1.62	0.71
miR-5548-3p	0	0	0.06	0	0	0	0	0.1	0	0.69	0	0.09
miR-5548-5p	0	0	0	0	0	0	0	0	0	0	0	0
miR-5549-3p	0.54	1.95	4.17	2.71	1.89	5.35	0.09	0.1	0.15	2.88	1.72	2.82
miR-5549-5p	0	0	0	0	0	0	0	0	0	0	0	0
miR-5550-3p	0	0	0	1.98	1.73	5.52	3.62	0	0	3.11	1.81	1.41
miR-5550-5p	0	0	0	0.94	0.79	0	0	0	1.55	0.58	0.95	1.94
miR-5551-3p	0	0	0	0	0	0	0	0	0	0.23	0.1	0
miR-5551-5p	123.65	86.57	61.69	18.56	11.66	55.49	75.86	99.12	48.42	20.87	21.26	22.85
miR-5552-3p	10.09	3.02	0.82	0.83	3.62	0	5.79	18.77	9.22	5.76	7.25	9.26
miR-5552-5p	0	6.72	0	3.75	1.1	12.98	0.63	16.96	0.31	1.84	2.86	0.71
miR-5553-3p	13.84	0.78	0.88	0.73	0.79	1.95	1.45	0	1.39	0.23	0.57	1.15
miR-5553-5p	0	0	0	0	0	0	0.09	0	0.62	0	0	0
miR-5592-3p	81.87	78.59	146.2	240.62	209.7	122.99	87.9	38.15	62.98	154.73	142.43	139.54
miR-5592-3p	81.87	78.59	146.2	240.62	209.7	122.99	87.9	38.15	62.98	154.73	142.43	139.54
miR-5592-5p	0	1.07	1.64	1.98	2.21	0	2.63	5.85	7.75	7.84	6.39	6
miR-5592-5p	0	1.07	1.64	1.36	2.05	0	2.63	0.1	5.65	7.26	5.05	5.73
miR-5593-3p	0	0	0	0	0	0	0	0	0	0	0	0
miR-5593-3p	0	0	0	0	0	0	0	0	0	0	0	0
miR-5593-5p	0	0	0	0	0.32	0	0	0	0	0	0	0
miR-5593-5p	0	0	0	0	0.32	0	0	0	0	0	0	0
miR-5594-3p	8.48	11.2	2.78	5.63	3.62	0.32	1	15.64	3.87	2.88	6.86	4.15
miR-5594-5p	0	0	0	2.92	2.52	0	3.53	0	1.63	1.96	2.38	2.21
miR-5595-3p	0	0	0	1.36	0.32	4.54	1.9	0	1.55	0.58	0.95	2.29
miR-5595-5p	0	0	0	0.21	0	0	0	0	0	0.58	0	0.79
miR-55b	0	0	0	1.56	0	12.17	0	0	0	0	0.38	0.09
miR-56-3p	6042.02	12438.1	18449.8	12712.6	9926.54	10111.5	28133.8	28788	32116.4	18259.7	16030.9	19095.9
miR-56-5p	658.99	1696.42	280.07	2944.48	2934.13	3116.2	66.26	59.35	16.27	527.94	548.37	1102.24
miR-57-3p	97.32	181.52	25.98	331.32	284.07	235.28	12.04	9.19	34.08	220.33	181.52	199.53
miR-57-5p	2704.69	4557.54	2567.15	4031.45	2990.06	4730.2	5849.87	4150.24	877.76	2229.01	2522	4692.81
miR-58a-3p	70674.1	71719.1	74344.6	104670	129270	113408	52518.3	35504.3	47016.3	68983.7	61903.3	59851.6
miR-58a-5p	1452.34	4970.84	1279.31	12540.2	9600.25	4347.43	203.68	290.39	957.24	9890.52	7227.46	9512.46
miR-58b-3p	0	0	0	0	0	0	0	0	0	0	0	0
miR-58b-5p	0	0	0.76	0	0.32	0	0	0	0.54	1.15	0.19	0.18
miR-58c	25.27	9.15	1.39	5.21	5.04	0	0.27	0	0	2.19	2	2.12
miR-59-3p	289.9	213.66	310.72	342.17	413.58	377.58	392.6	188.14	165.31	232.44	190.58	221.22
miR-59-5p	0	12.66	0.76	11.16	8.19	5.19	0	0	1.16	6.46	3.62	5.03
miR-60-3p	543.99	691.81	3582.94	1869.51	1535.52	708.59	853	864	1925.25	906.69	834.09	716.07
miR-60-5p	229.19	596.18	82.67	978.64	746.02	816.49	20.01	18.27	19.44	261.72	192.67	246.8
miR-61-3p	1787.05	3354.66	4049.79	7363.44	6856.13	2657.17	1674.31	1432.47	3062.83	3933.2	3293.36	3331.68
miR-61-5p	188.74	484	205.55	616.15	558.84	447.35	78.03	126.88	98.61	183.44	158.54	141.57
miR-62	172.4	270.53	524.93	435.89	345.36	222.46	254.55	160.08	300.57	222.98	171.22	178.44
miR-63-3p	1923.57	2861.03	3087.02	3450.74	2549.07	5750.33	2948.88	1795.63	670.85	830.47	855.92	1500.14
miR-63-5p	369.89	237.23	148.41	288.37	232.71	276.98	103.47	141.91	80.1	125.79	107.54	116.35
miR-64-3p	0	19.57	1.33	35.55	20.01	47.38	0	0	0.77	7.72	8.29	8.47
miR-64-5p	4912.08	8387.43	11307.4	8782.57	8728.34	7424.69	11556.5	14557.8	13367.1	8805.13	7429	10109.7
miR-65-3p	7.95	35.93	17.32	81.21	21.27	57.12	4.53	0	2.32	8.07	10.39	12.44
miR-65-5p	18761.7	18217	31266.2	17379.2	12902.7	14359.7	22026.7	24442	20997.7	11635.1	11390.1	12476.9
miR-66-3p	0	20.74	4.93	30.44	24.89	31.64	2.26	0	0.62	7.72	8.68	8.47
miR-66-5p	19866.7	13838	19102.2	19387.2	19499.5	23415.7	19161.2	12730.7	7571.17	10110.3	12827	13749.2
miR-67-3p	51.43	13.44	78.63	42.01	54.04	49.98	72.51	8.98	31.45	36.89	36.42	48.87
miR-67-5p	30.18	244.63	47.78	248.23	211.75	247.93	32.59	0	22.77	258.95	227.95	246.27
miR-70-3p	98662.6	33382.8	39242.5	7346.76	10212.7	13077.8	20649.7	12025.8	14710.2	3296.76	3127.95	3098.55
miR-70-5p	32.5	197.49	42.98	454.87	220.26	163.07	10.05	7.87	3.95	12.22	12.68	14.73
miR-71-3p	544.35	1861.87	362.87	9012.66	4323.92	1696.43	121.39	120.72	267.57	2239.27	1857.8	2146.53
miR-71-5p	23331.6	31213.7	24669.8	47333.8	39836.5	30511	23979.1	24558	22499.2	25739.6	37410.7	39690
miR-72-3p	238.29	844.9	166.3	2617.22	1526.54	718.32	103.74	156.15	276.24	1338.24	1007.79	1575.82
miR-72-5p	7519.72	20757.9	12615.5	26190.9	27045.6	22428.7	14364.4	8997.74	8741.91	18709.8	16600.8	21420.4
miR-73-3p	4326.75	6169.62	6327.26	11174	7762.06	4685.74	7727.32	11841.9	6424.53	5557.02	5646.8	7181.05
miR-73-5p	0	0.58	8.79	16.99	10.71	0	0.36	0	0	1.38	0.19	1.23
miR-74-3p	55.44	58.14	140.13	109.89	86.34	109.69	53.77	55.01	103.26	54.88	40.14	47.9
miR-74-5p	8.3	14.32	0	71.94	63.02	43.81	1.99	0	1.16	15.22	11.82	12.35
miR-75-3p	14.11	50.25	40.14	98.31	83.82	42.84	20.46	8.78	18.13	10.26	11.44	16.49
miR-75-5p	132.85	184.35	61.56	377.61	410.74	436.64	49.24	28.97	50.28	448.73	346.35	399.67
miR-76-3p	451.05	569.3	330.07	901.39	474.4	3373.55	357.2	231.14	134.79	270.48	289.15	350.36
miR-76-5p	17.59	0.78	0	4.48	2.21	0	0	0	0	0.23	0.48	1.32
miR-77-3p	2620.67	3199.63	9329.21	5460.16	5066.31	2673.23	4852.85	3890.03	5927.12	4854.99	6433.99	4336.45
miR-77-5p	3690.8	8623.98	1913.71	6304.63	5678.09	34153.9	435.05	770.54	782.71	5702.18	6864.23	6413.03
miR-78	28.3	61.84	60.3	65.26	78.62	168.26	32.68	102.85	61.59	68.83	67.59	60.86
miR-784-3p	0	0	0	0.42	0.95	0	0	0	1.39	1.27	0.29	0.62
miR-784-5p	0	19.96	39.5	7.71	7.09	10.38	51.42	50.67	35.32	12.8	10.39	7.23
miR-785-3p	95.71	101.18	316.54	116.97	87.13	53.38	146.29	183.7	132.78	53.61	43.19	47.28
miR-785-5p	0	0	0	1.25	0	0	0	0	0	0	0	0
miR-786-3p	1132.89	1457.05	3126.53	1485.01	1998.26	1584.79	3202.53	2357.23	1650.09	1898.46	1978.02	1731.42
miR-786-5p	0	0	0	2.09	4.41	0	0	0	0.7	0.35	1.72	1.5
miR-787-3p	14.55	15.58	12.64	59.74	32.93	9.57	5.16	0	9.37	16.72	11.25	11.29
miR-787-5p	0	0	0	2.29	0.16	0	0	0	0	0	0	0
miR-788-3p	672.82	2271.66	527.15	6214.24	4655.88	7408.95	65.72	56.42	48.73	430.51	404.79	566.38
miR-788-5p	86.78	82.87	257.44	199.44	112.18	65.23	50.69	67.73	225.66	63.64	42.61	76.83
miR-789-2-5p	117.05	103.52	49.55	70.69	84.29	142.63	69.16	53.9	39.35	43.81	37.56	34.14
miR-789-3p	48.84	30.87	36.41	23.98	20.8	59.22	13.85	0	33.93	20.75	18.02	15
miR-789-3p	48.84	30.87	36.41	23.98	20.8	59.22	13.85	0	33.93	20.75	18.02	15
miR-789-5p	49.1	39.25	53.35	47.23	43.01	63.77	40.19	45.82	21.92	16.03	16.3	19.14
miR-79-3p	1456.71	619.55	704.25	656.6	516.94	1398.36	643.08	439.97	648.93	371.48	295.16	288.09
miR-79-5p	218.74	1202.29	178.62	1290.05	997	1883.35	40.46	23.11	33.77	827.82	652.47	777.02
miR-790-3p	9.11	21.42	4.68	85.07	65.38	51.44	2.08	0	1.16	20.18	15.92	20.55
miR-790-5p	1877.23	2929.68	2972.75	2270.99	1406.33	3785.52	2829.84	3497.49	2399.19	1295.12	1376.74	1407.08
miR-791-3p	7.5	5.36	4.17	10.01	15.76	13.95	33.77	25.13	46.56	52.11	41.18	55.57
miR-791-5p	0	15.09	4.42	14.6	9.77	2.27	6.25	6.16	7.67	9.22	5.53	9.35
miR-792-3p	0	0	0	0	0.79	0	0	0	0.62	1.15	0.29	0.53
miR-792-5p	0	0	0	0	0.47	0	0	2.22	0	0	0.1	0
miR-793	116.51	329.64	301.56	613.13	542.77	320.95	210.29	168.56	242.39	292.62	231.57	283.85
miR-794-3p	0	0.19	5.69	5.11	4.73	2.11	2.9	0	0.93	4.27	2.96	1.5
miR-794-5p	0	17.53	13.65	17.93	10.87	0	5.25	14.03	9.45	7.49	7.72	3.35
miR-795-3p	32.86	52	22.63	101.96	74.68	35.53	11.59	7.67	8.52	42.2	38.04	46.93
miR-795-5p	90.17	368.69	204.22	138.14	102.57	270.16	339.28	264.15	57.48	79.67	121.08	305.02
miR-796	18.21	11.2	9.23	13.76	15.44	7.46	13.04	5.75	10.07	10.26	27.74	12.97
miR-797-3p	0	0.68	0	5.73	6.46	0	0	0	0.46	0.69	0.48	0.71
miR-797-5p	9.46	5.94	9.61	49.42	26.47	21.42	20.19	0.2	2.56	4.38	5.72	18.61
miR-798	0	0	2.47	3.65	6.77	3.41	0	0	1.47	3.8	2.38	1.41
miR-799	168.83	116.57	425.45	9.59	9.93	15.41	352.32	339.14	292.28	12.34	12.77	11.64
miR-80-3p	3513.67	7955.63	11685.8	8732.32	6591.12	7309.81	10729.7	8706.13	8621.68	7153.75	6507.01	7277.99
miR-80-5p	4151.58	5564.58	1549.07	12400.9	12835.6	41478	583.15	461.78	648.54	6411.82	5467.86	5326.84
miR-800-3p	0	14.02	17.82	10.11	8.19	26.12	19.01	0	12.39	5.3	4.39	2.38
miR-800-5p	0	0	0	0.42	1.1	1.62	0	0	0.62	0.58	0.48	1.76
miR-81-3p	47159.6	50020.5	66485.9	24976.5	32415.2	34013.2	68601.4	58587.3	62958.3	39570.4	35272.8	40895.2
miR-81-5p	70.35	198.95	33.31	569.65	198.2	627.62	11.59	12.92	2.87	42.77	31.37	35.46
miR-8186-3p	0	0	0	0	0	0	0	0	0	0.12	0.1	0
miR-8186-3p	0	0	0	0	0	0	0	0	0	0.12	0.1	0
miR-8186-5p	0	0	0	0.42	0.47	1.62	2.08	0	1.08	1.38	0.95	1.85
miR-8186-5p	0	0	0	0.42	0.47	1.62	2.08	0	1.08	1.38	0.95	1.85
miR-8187-3p	0	0	0	0	0	0	0.18	0	0	0	0	0
miR-8187-5p	0	0	0	0	0	0	0	0	0	0	0	0
miR-8188-3p	0	0	0	0	0	0	0	0	0	0	0	0
miR-8188-5p	0	0	0	0	0	0	0.27	0	0	0	0	0
miR-8189-3p	0	7.11	8.72	2.5	2.84	11.68	13.31	0	3.72	5.19	2.76	7.5
miR-8189-5p	0	0	0	0	0	0	0	0	0	0	0	0
miR-8190-3p	0	0	1.33	0	0.32	0	0	0	0	0	0.1	0
miR-8190-5p	0	0	0	0	0	0	0	0	0	0.12	0	0
miR-8191-3p	0	0	0	0	0	0	0	0	0	0	0	0
miR-8191-5p	10.09	22.2	10.18	9.38	8.51	37.48	5.43	0	14.49	13.26	10.68	7.23
miR-8192-3p	0	0	0	0	0	0	0	0	0	0.23	0.1	0
miR-8192-5p	0	0	0	0	0	0	0	0	0	0	0	0
miR-8193-3p	0	0	0	0	0	0	0	0	0	0	0	0
miR-8193-5p	0	0	0	0.1	0	0	0	0	0	0	0.29	0
miR-8194-3p	0	0	0	0	0	0	0	0	0	0.12	0	0
miR-8194-5p	0	0	0	0	0	0	0	0	0	0	0	0
miR-8195-3p	0	0	0	0	0.32	0	0	0	0	0	0.29	0.18
miR-8195-5p	0	0	0	0	0	0	0	0	0	0	0	0
miR-8196a-3p	106.07	31.94	84.82	122.71	93.59	31.32	168.74	102.65	74.13	59.38	37.56	46.13
miR-8196a-5p	0	0	0	0	0.16	0	0	0	0.08	0	0	0.09
miR-8196b-3p	0	0.78	3.98	5.11	3.94	0	7.6	12.21	3.1	1.15	0.29	0.88
miR-8196b-5p	0	0	0	0	0	0	0	0	0.08	0	0	0
miR-8197-3p	0	0	0	0	0	0	0	0	0	0	0	0
miR-8197-5p	0	0	0	0	0	0	0	0	0	0	0	0.18
miR-8198-3p	27.14	5.65	6.64	4.38	9.93	20.28	1.18	6.36	1.39	3.46	4.67	1.68
miR-8198-5p	0	0	0	0	0	0	0	0	0	0	0	0
miR-8199-3p	0	0	0	0	0.16	0	1.09	0	0	0	0	0.09
miR-8199-5p	0	0	0	0	0.79	0	0	0	0	0	1.14	0
miR-82-3p	14393.8	20718.7	34689.4	24538	18145.2	17519.7	26005.9	23625.3	25008.1	12434.1	12064.8	11706.8
miR-82-5p	174.1	514.67	68.26	1082.8	973.68	861.92	21.09	0.1	30.44	385.66	221.46	277.15
miR-8200-3p	0	0	0	0	0	0	2.72	0	0	0.12	0	0.26
miR-8200-5p	0	0	0	0	0	0	0	0	0	0	0	0
miR-8201-3p	5.8	2.82	0	0	0.16	0	0	0	0.93	0	0.19	0.18
miR-8201-5p	0	0	0	1.56	0.63	0	0	0	0	0.58	0.67	0.44
miR-8202-3p	0	0	0	0.52	0	0	0	0	0	0	0	0
miR-8202-5p	0	1.66	1.9	6.05	5.83	0	0.09	0	0.93	1.04	1.05	2.73
miR-8203-3p	0	0	0	0	0	0	0	0	0.62	0	0	0
miR-8203-5p	0	0	0	0	0.47	0	0	0	0	1.15	0.1	0
miR-8204-3p	0	0	0	0	0	0	0	0	0	0	0	0
miR-8204-5p	0	0	0	0	0	0	0	0	0	0	0	0
miR-8205-3p	0	0	0	0	0	0	0	0	0	0	0	0
miR-8205-5p	0	0	0	0	0	0	0.54	0	0	0.23	0	0
miR-8206-3p	0	3.51	0.82	4.27	2.36	5.19	2.35	0	4.11	3	1.72	1.23
miR-8206-5p	0	0	0	1.25	3.78	0	1.27	0	2.63	2.77	2.57	2.65
miR-8207-3p	0	0	1.45	0	0	1.3	8.6	0.1	0	1.5	0.38	0.53
miR-8207-5p	0	0	0	0	0	0	0	0	0	0	0	0
miR-8208-3p	0	0	0	0	0.16	0	0	0	0	0.46	0.29	0
miR-8208-5p	0	0	1.26	0	1.1	0	1.63	0	1.08	0.23	0	0
miR-8209-3p	0	0	0	0	0	0	0	0	0	0	0.1	0.97
miR-8209-5p	0	0	0	0.1	0.32	0	4.62	0	0	0.35	0.95	1.06
miR-8210-3p	0	0	0	1.67	0.47	1.14	17.29	0	0	0.69	0.57	1.32
miR-8210-5p	8.66	0	0	0	0.16	0	0	0	1.24	0	0.57	0
miR-8211-3p	0	0	0	0	0	0	0	0	0.54	0	0	0
miR-8211-5p	0	0.97	2.21	0	0	0	0.91	0	0	1.04	0	0.44
miR-8212-3p	0	1.46	0	0	0.16	0	1.81	0	1.55	0.46	0.48	0.09
miR-8212-5p	0	0	0	0	0.32	0	0	0	0	0	0	0
miR-83-3p	76.69	158.05	474.43	325.48	279.34	164.53	176.7	90.54	257.34	297.81	246.25	261.62
miR-83-5p	0	271.12	31.54	1069.45	881.99	230.25	18.1	8.68	12.78	318.45	266.65	333.25
miR-84-3p	27.68	373.95	41.02	729.37	368.99	370.93	16.02	6.36	18.36	184.82	171.79	190.35
miR-84-5p	3051.63	6847.41	14345.9	9783.73	9685.48	5554.16	15135	10414	5307.78	3647.61	3719.6	5863.76
miR-85-3p	188.92	272.38	555.9	640.65	476.13	279.09	1142.4	340.55	44.47	188.97	265.6	367.12
miR-85-5p	0	30.19	15.23	197.25	126.99	75.78	15.12	0	3.25	44.04	27.36	27.34
miR-86-3p	0	73.23	7.9	234.78	185.13	223.59	2.17	0	3.02	93.39	73.98	80.36
miR-86-5p	379.45	960.78	1151.69	1992.21	1203.24	868.25	904.51	532.63	787.9	703.88	604.43	832.24
miR-87-3p	554.97	1467.66	1942.79	1288.7	884.19	1187.42	1556.73	1384.32	1984.67	1046.65	1146.41	1166.1
miR-87-5p	30.62	72.55	16.5	199.86	99.73	39.27	10.32	8.18	11.93	92.7	82.08	75.15
miR-90-3p	4016.59	8786.9	7936.25	12771.1	9825.71	7741.42	9848.64	16606.7	19103	14522.6	11026.8	15996.4
miR-90-5p	85.09	344.06	39.5	1081.23	700.96	248.91	5.97	0	29.51	266.79	210.98	236.57
